# Ecological opportunity and evolutionary relatedness predict parasite sharing differently across mammalian taxonomic scales

**DOI:** 10.64898/2026.11.08.765232

**Authors:** Nicole Nova, Erin A. Mordecai

## Abstract

As global change brings species into new contact, understanding the ecological and evolutionary drivers of parasite sharing is essential for anticipating and mitigating disease emergence. Yet, the relative importance of geographic proximity and evolutionary relatedness among host species in predicting parasite sharing remains unresolved. We tested whether their relative importance changes across host taxonomic scale using 30,310 recorded associations between 680 mammalian and 11,107 parasite species. Geography accounted for 86.6% importance within genera, declining to 44.7% across all mammals, shifting toward evolutionary relatedness predominating. Parasite sharing increased nonlinearly with geographic proximity and host relatedness, and the overall trend varied among parasite types. Notably, accounting for host taxonomic scale improved parasite-sharing prediction accuracy. To explore the consequences of biotic homogenization, we applied a counterfactual scenario of reducing geographic distance by 99%, which increased mean predicted parasite sharing to 13.71% within genera and 1.50% at the class level. Together, these findings suggest that ecological opportunity is especially consequential among close relatives whereas evolutionary similarity is increasingly important among geographically distant species. Accounting for evolutionary scale can therefore improve sharing predictions and help identify which new host encounters warrant surveillance for cross-species transmission and disease emergence.
