## Supplementary File S1 for "Ecological opportunity and evolutionary relatedness predict parasite sharing differently across mammalian taxonomic scales"

### Sheet: Results
Predictor 1	Predictor 2	r	P-value	Sample size
Body length	Body mass	0.88525	0.0001	409
Body mass	Home range size	0.567714	0.0001	272
Body length	Home range size	0.465443	0.0001	238
Population density	Litter size	0.362136	0.0001	325
Activity cycle	Phylogenetic distance	0.228759	0.0001	372
Habitat breadth	Phylogenetic distance	0.199502	0.0001	491
Terrestriality	Phylogenetic distance	0.191375	0.0001	490
Maximum longevity	Litter size	0.189762	0.0001	368
Body mass	Maximum longevity	0.188216	0.0001	376
Maximum longevity	Population density	0.184627	0.0001	270
Maximum longevity	Phylogenetic distance	0.181001	0.0001	378
Body length	Maximum longevity	0.179626	0.0001	310
Body mass	Terrestriality	0.161802	0.0001	482
Population density	Terrestriality	0.148943	0.0001	262
Home range size	Phylogenetic distance	0.147864	0.0001	275
Maximum longevity	Habitat breadth	0.141345	0.0001	306
Habitat breadth	Litter size	0.134467	0.0001	445
Activity cycle	Terrestriality	0.121555	0.0001	314
Litter size	Phylogenetic distance	0.120673	0.0001	584
Habitat breadth	Population density	0.117404	0.0013	263
Trophic level	Phylogenetic distance	0.11095	0.0001	499
Population density	Phylogenetic distance	0.108161	0.0001	334
Home range size	Trophic level	0.0960823	0.0001	243
Litter size	Terrestriality	0.0928409	0.0001	444
Maximum longevity	Home range size	0.0915939	0.0202	226
Population density	Activity cycle	0.0735874	0.0001	280
Body mass	Phylogenetic distance	0.066123	0.0005	627
Body mass	Habitat breadth	0.066097	0.0291	483
Body length	Terrestriality	0.0619051	0.0001	332
Body length	Phylogenetic distance	0.0583886	0.0007	413
Litter size	Activity cycle	0.0550003	0.0001	353
Maximum longevity	Activity cycle	0.0493471	0.0005	286
Litter size	Trophic level	0.0469207	0.0001	467
Habitat breadth	Trophic level	0.0376431	0.0001	445
Population density	Geographic distance	0.0373766	0.027	334
Body length	Trophic level	0.0314523	0.0015	367
Activity cycle	Trophic level	0.030025	0.0004	335
Geographic distance	Phylogenetic distance	0.0258913	0.0002	680
Habitat breadth	Geographic distance	0.0255769	0.0243	491
Trophic level	Geographic distance	0.0236614	0.0001	499
Body mass	Trophic level	0.0211421	0.0002	492
Activity cycle	Geographic distance	0.0177528	0.0053	372
Terrestriality	Trophic level	0.0177244	0.0013	444
Maximum longevity	Geographic distance	0.0146347	0.2437	378
Litter size	Geographic distance	0.0144809	0.1453	584
Terrestriality	Geographic distance	0.012707	0.0035	490
Habitat breadth	Terrestriality	0.00613453	0.0385	490
Body length	Activity cycle	0.0044366	0.673	314
Maximum longevity	Trophic level	0.00177293	0.8188	331
Body length	Habitat breadth	-0.00358379	0.8858	333
Body mass	Activity cycle	-0.00492449	0.5737	367
Maximum longevity	Terrestriality	-0.00548058	0.6865	305
Body length	Geographic distance	-0.00852313	0.4737	413
Home range size	Activity cycle	-0.0121595	0.3516	236
Population density	Trophic level	-0.0155952	0.3056	291
Habitat breadth	Activity cycle	-0.0175976	0.0667	315
Body mass	Geographic distance	-0.0288613	0.0158	627
Home range size	Geographic distance	-0.0297574	0.0789	275
Body length	Population density	-0.0306146	0.3995	282
Home range size	Terrestriality	-0.0698991	0.0053	215
Body length	Litter size	-0.071647	0.0024	395
Litter size	Home range size	-0.0756177	0.0206	268
Habitat breadth	Home range size	-0.118008	0.0063	216
Body mass	Litter size	-0.158407	0.0001	568
Body mass	Population density	-0.293056	0.0001	332
Population density	Home range size	-0.321722	0.0001	237
